# Reprogramming of the apoplast metabolome of *Lolium perenne* upon infection with the mutualistic symbiont *Epichloë festucae*

**DOI:** 10.1101/861450

**Authors:** Kimberly A Green, Daniel Berry, Kirstin Feussner, Carla J. Eaton, Arvina Ram, Carl H. Mesarich, Peter Solomon, Ivo Feussner, Barry Scott

## Abstract

*Epichloë festucae* is an endophytic fungus that forms a mutualistic symbiotic association with *Lolium perenne*. Here we analysed how the metabolome of the ryegrass apoplast changed upon infection of this host with sexual and asexual isolates of *E. festucae*. A metabolite fingerprinting approach was used to analyse the metabolite composition of apoplastic wash fluid from non-infected and infected *L. perenne*. Metabolites enriched or depleted in one or both of these treatments were identified using a set of interactive tools. A genetic approach in combination with tandem mass spectrometry was used to identify a novel product of a secondary metabolite gene cluster. Metabolites likely to be present in the apoplast were identified using the MarVis Pathway in combination with the BioCyc and KEGG databases, and an in-house *Epichloë* metabolite database. We were able to identify the known endophyte-specific metabolites, peramine and epichloëcyclins, as well as a large number of unknown markers. To determine whether these methods can be applied to the identification of novel *Epichloë*-derived metabolites, we deleted a gene encoding a NRPS (*lgsA*) that is highly expressed *in planta*. Comparative mass spectrometric analysis of apoplastic wash fluid from wild-type- versus mutant- infected plants identified a novel Leu/Ile glycoside metabolite present in the former.
