## Supplementary material for "Reprogramming of the apoplast metabolome of *Lolium perenne* upon infection with the mutualistic symbiont *Epichloë festucae*": Table S9

Table S9: Epichlo‘ metabolite database.
compound_id	rt	calcd. Exact mass	compound_name	group_id	group_name	formula	structure	comment	Source
db/cpd/intern/knaps01		685.397854	Lolitrem B	db/grp/intern/Epichloe	Epichloe typhina	C42H55NO7		https://en.wikipedia.org/wiki/Lolitrem_B	Philippe, Guerre. "Lolitrem B and indole diterpene alkaloids produced by endophytic fungi of the genus Epichlo‰ and their toxic effects in livestock." Toxins 8.2 (2016): 47.
db/cpd/intern/knaps02		533.26382	Ergovaline	db/grp/intern/Epichloe	Epichloe typhina	C29H35N5O5		http://kanaya.naist.jp/knapsack_jsp/information.jsp?word=C00011228	Philippe, Guerre. "Lolitrem B and indole diterpene alkaloids produced by endophytic fungi of the genus Epichlo‰ and their toxic effects in livestock." Toxins 8.2 (2016): 47.
db/cpd/intern/knaps03		182.105528	N-Formylloline	db/grp/intern/Epichloe	Epichloe typhina	C9H14N2O2			Philippe, Guerre. "Lolitrem B and indole diterpene alkaloids produced by endophytic fungi of the genus Epichlo‰ and their toxic effects in livestock." Toxins 8.2 (2016): 47.
db/cpd/intern/knaps04		247.14331	Peramine	db/grp/intern/Epichloe	Epichloe typhina	C12H17N5O		http://kanaya.naist.jp/knapsack_jsp/information.jsp?word=C00024793	Philippe, Guerre. "Lolitrem B and indole diterpene alkaloids produced by endophytic fungi of the genus Epichlo‰ and their toxic effects in livestock." Toxins 8.2 (2016): 47.
db/cpd/intern/knaps05		501.287909	Paspalitrem A/C	db/grp/intern/Epichloe	Epichloe typhina	C32H39NO4		Paspalitrem shown in publication Paspalitrem A or C; http://kanaya.naist.jp/knapsack_jsp/result.jsp?sname=metabolite&word=paspalitrem	Philippe, Guerre. "Lolitrem B and indole diterpene alkaloids produced by endophytic fungi of the genus Epichlo‰ and their toxic effects in livestock." Toxins 8.2 (2016): 47.
db/cpd/intern/knaps06		517.282824	Paspalitrem B	db/grp/intern/Epichloe	Epichloe typhina	C32H39NO5		Paspalitrem shown in publication Paspalitrem A or C; http://kanaya.naist.jp/knapsack_jsp/result.jsp?sname=metabolite&word=paspalitrem
db/cpd/intern/knaps07		435.240959	Paxilline	db/grp/intern/Epichloe	Epichloe typhina	C27H33NO4		http://kanaya.naist.jp/knapsack_jsp/information.jsp?word=C00023582	Philippe, Guerre. "Lolitrem B and indole diterpene alkaloids produced by endophytic fungi of the genus Epichlo‰ and their toxic effects in livestock." Toxins 8.2 (2016): 47.
db/cpd/intern/knaps08		633.285717	Penitrem A	db/grp/intern/Epichloe	Epichloe typhina	C37H44ClNO6		http://kanaya.naist.jp/knapsack_jsp/information.jsp?word=C00023567	Philippe, Guerre. "Lolitrem B and indole diterpene alkaloids produced by endophytic fungi of the genus Epichlo‰ and their toxic effects in livestock." Toxins 8.2 (2016): 47.
db/cpd/intern/knaps09		501.287909	Aflatrem	db/grp/intern/Epichloe	Epichloe typhina	C32H39NO4		http://kanaya.naist.jp/knapsack_jsp/information.jsp?word=C00023585	Philippe, Guerre. "Lolitrem B and indole diterpene alkaloids produced by endophytic fungi of the genus Epichlo‰ and their toxic effects in livestock." Toxins 8.2 (2016): 47.
db/cpd/intern/knaps10		511.231852	Verruculogen	db/grp/intern/Epichloe	Epichloe typhina	C27H33N3O7		http://kanaya.naist.jp/knapsack_jsp/information.jsp?word=C00011299	Philippe, Guerre. "Lolitrem B and indole diterpene alkaloids produced by endophytic fungi of the genus Epichlo‰ and their toxic effects in livestock." Toxins 8.2 (2016): 47.
db/cpd/intern/knaps11		579.294452	Fumitremorgin A	db/grp/intern/Epichloe	Epichloe typhina	C32H41N3O7		http://kanaya.naist.jp/knapsack_jsp/information.jsp?word=C00011296	Philippe, Guerre. "Lolitrem B and indole diterpene alkaloids produced by endophytic fungi of the genus Epichlo‰ and their toxic effects in livestock." Toxins 8.2 (2016): 47.
db/cpd/intern/knaps12		569.350509	Janthitrem C	db/grp/intern/Epichloe	Epichloe typhina	C37H47NO4		https://pubchem.ncbi.nlm.nih.gov/compound/Janthitrem_C#section=Top	Philippe, Guerre. "Lolitrem B and indole diterpene alkaloids produced by endophytic fungi of the genus Epichlo‰ and their toxic effects in livestock." Toxins 8.2 (2016): 47.
db/cpd/intern/knaps13		585.345424	Janthitrem B	db/grp/intern/Epichloe	Epichloe typhina	C37H47NO5		not in publication; http://kanaya.naist.jp/knapsack_jsp/result.jsp?sname=metabolite&word=Janth
db/cpd/intern/knaps14		603.355989	Janthitrem E	db/grp/intern/Epichloe	Epichloe typhina	C37H49NO6		not in publication; http://kanaya.naist.jp/knapsack_jsp/result.jsp?sname=metabolite&word=Janth
db/cpd/intern/knaps15		645.366554	Janthitrem F	db/grp/intern/Epichloe	Epichloe typhina	C39H51NO7		not in publication; http://kanaya.naist.jp/knapsack_jsp/result.jsp?sname=metabolite&word=Janth
db/cpd/intern/knaps16		629.371639	Janthitrem G	db/grp/intern/Epichloe	Epichloe typhina	C39H51NO6		not in publication; http://kanaya.naist.jp/knapsack_jsp/result.jsp?sname=metabolite&word=Janth
db/cpd/intern/knaps17		287.055877	Indolglycerol Phosphate	db/grp/intern/Epichloe	Epichloe typhina	C11H14NO6P		https://pubchem.ncbi.nlm.nih.gov/compound/444150#section=Top	Philippe, Guerre. "Lolitrem B and indole diterpene alkaloids produced by endophytic fungi of the genus Epichlo‰ and their toxic effects in livestock." Toxins 8.2 (2016): 47.
db/cpd/intern/knaps18		450.193631	Geranylgeranyl pyrophosphate	db/grp/intern/Epichloe	Epichloe typhina	C20H36O7P2		http://kanaya.naist.jp/knapsack_jsp/information.jsp?word=C00000908	Philippe, Guerre. "Lolitrem B and indole diterpene alkaloids produced by endophytic fungi of the genus Epichlo‰ and their toxic effects in livestock." Toxins 8.2 (2016): 47.
db/cpd/intern/knaps19		421.298079	Paspaline	db/grp/intern/Epichloe	Epichloe typhina	C28H39NO2		http://kanaya.naist.jp/knapsack_jsp/information.jsp?word=C00023579	Philippe, Guerre. "Lolitrem B and indole diterpene alkaloids produced by endophytic fungi of the genus Epichlo‰ and their toxic effects in livestock." Toxins 8.2 (2016): 47.
db/cpd/intern/knaps20		435.277343	Paspaline B	db/grp/intern/Epichloe	Epichloe typhina	C28H37NO3		not in publication; http://kanaya.naist.jp/knapsack_jsp/information.jsp?word=C00028805
db/cpd/intern/knaps21		453.251524	Terpendole I	db/grp/intern/Epichloe	Epichloe typhina	C27H35NO5			Philippe, Guerre. "Lolitrem B and indole diterpene alkaloids produced by endophytic fungi of the genus Epichlo‰ and their toxic effects in livestock." Toxins 8.2 (2016): 47.
db/cpd/intern/knaps22		519.298473	Terpendole C	db/grp/intern/Epichloe	Epichloe typhina	C32H41NO5			Philippe, Guerre. "Lolitrem B and indole diterpene alkaloids produced by endophytic fungi of the genus Epichlo‰ and their toxic effects in livestock." Toxins 8.2 (2016): 47.
db/cpd/intern/knaps23		619.350904	Lolitriol	db/grp/intern/Epichloe	Epichloe typhina	C37H49NO7			Philippe, Guerre. "Lolitrem B and indole diterpene alkaloids produced by endophytic fungi of the genus Epichlo‰ and their toxic effects in livestock." Toxins 8.2 (2016): 47.
db/cpd/intern/knaps24		535.293388	Terpendole A	db/grp/intern/Epichloe	Epichloe typhina	C32H41NO6		not in publication
db/cpd/intern/knaps25		421.261694	Terpendole B	db/grp/intern/Epichloe	Epichloe typhina	C27H35NO3		not in publication
db/cpd/intern/knaps26		505.319209	Terpendole D	db/grp/intern/Epichloe	Epichloe typhina	C32H43NO4		not in publication
db/cpd/intern/knaps27		437.292994	Terpendole E	db/grp/intern/Epichloe	Epichloe typhina	C28H39NO3		not in publication
db/cpd/intern/knaps28		453.287909	Terpendole F	db/grp/intern/Epichloe	Epichloe typhina	C28H39NO4		not in publication
db/cpd/intern/knaps29		451.272259	Terpendole G	db/grp/intern/Epichloe	Epichloe typhina	C28H37NO4		not in publication
db/cpd/intern/knaps30		451.235873	Terpendole H	db/grp/intern/Epichloe	Epichloe typhina	C27H33NO5		not in publication
db/cpd/intern/knaps31		521.314124	Terpendole J	db/grp/intern/Epichloe	Epichloe typhina	C32H43NO5		not in publication
db/cpd/intern/knaps32		517.282824	Terpendole K	db/grp/intern/Epichloe	Epichloe typhina	C32H39NO5		not in publication
db/cpd/intern/knaps33		587.361074	Terpendole L	db/grp/intern/Epichloe	Epichloe typhina	C37H49NO5		not in publication
db/cpd/intern/knaps34		581.26382	Ergotamine	db/grp/intern/Epichloe	Epichloe typhina	C33H35N5O5			Porter, J. K. "Analysis of endophyte toxins: fescue and other grasses toxic to livestock." Journal of animal science 73.3 (1995): 871-880.
db/cpd/intern/knaps35		547.27947	Ergosine	db/grp/intern/toxins_grass	Porter_Toxic_Grasses	C30H37N5O5			Porter, J. K. "Analysis of endophyte toxins: fescue and other grasses toxic to livestock." Journal of animal science 73.3 (1995): 871-880.
db/cpd/intern/knaps36		533.26382	Ergovaline	db/grp/intern/toxins_grass	Porter_Toxic_Grasses	C29H35N5O5			Porter, J. K. "Analysis of endophyte toxins: fescue and other grasses toxic to livestock." Journal of animal science 73.3 (1995): 871-880.
db/cpd/intern/knaps37		519.24817	Ergobine	db/grp/intern/toxins_grass	Porter_Toxic_Grasses	C28H33N5O5			Porter, J. K. "Analysis of endophyte toxins: fescue and other grasses toxic to livestock." Journal of animal science 73.3 (1995): 871-880.
db/cpd/intern/knaps38		609.29512	Ergocristine	db/grp/intern/toxins_grass	Porter_Toxic_Grasses	C35H39N5O5			Porter, J. K. "Analysis of endophyte toxins: fescue and other grasses toxic to livestock." Journal of animal science 73.3 (1995): 871-880.
db/cpd/intern/knaps39		575.31077	alpha-Ergocryptine	db/grp/intern/toxins_grass	Porter_Toxic_Grasses	C32H41N5O5			Porter, J. K. "Analysis of endophyte toxins: fescue and other grasses toxic to livestock." Journal of animal science 73.3 (1995): 871-880.
db/cpd/intern/knaps40		575.31077	beta-Ergocryptine	db/grp/intern/toxins_grass	Porter_Toxic_Grasses	C32H41N5O6			Porter, J. K. "Analysis of endophyte toxins: fescue and other grasses toxic to livestock." Journal of animal science 73.3 (1995): 871-880.
db/cpd/intern/knaps41		561.29512	Ergocornine	db/grp/intern/toxins_grass	Porter_Toxic_Grasses	C31H39N5O5			Porter, J. K. "Analysis of endophyte toxins: fescue and other grasses toxic to livestock." Journal of animal science 73.3 (1995): 871-880.
db/cpd/intern/knaps42		575.31077	O-12'-Methylergocornine	db/grp/intern/toxins_grass	Porter_Toxic_Grasses	C32H41N5O5		not in publication
db/cpd/intern/knaps43		547.27947	Ergobutyrine	db/grp/intern/toxins_grass	Porter_Toxic_Grasses	C30H37N5O5			Porter, J. K. "Analysis of endophyte toxins: fescue and other grasses toxic to livestock." Journal of animal science 73.3 (1995): 871-880.
db/cpd/intern/knaps44		267.137162	Ergine	db/grp/intern/toxins_grass	Porter_Toxic_Grasses	C16H17N3O			Porter, J. K. "Analysis of endophyte toxins: fescue and other grasses toxic to livestock." Journal of animal science 73.3 (1995): 871-880.
db/cpd/intern/knaps45		311.163376	Lysergylmethyl carbinol amide	db/grp/intern/toxins_grass	Porter_Toxic_Grasses	C18H21N3O2			Porter, J. K. "Analysis of endophyte toxins: fescue and other grasses toxic to livestock." Journal of animal science 73.3 (1995): 871-880.
db/cpd/intern/knaps46		325.179027	Ergonovine	db/grp/intern/toxins_grass	Porter_Toxic_Grasses	C19H23N3O2			Porter, J. K. "Analysis of endophyte toxins: fescue and other grasses toxic to livestock." Journal of animal science 73.3 (1995): 871-880.
db/cpd/intern/knaps47		256.157563	Chanoclavine-I	db/grp/intern/toxins_grass	Porter_Toxic_Grasses	C16H20N2O			Porter, J. K. "Analysis of endophyte toxins: fescue and other grasses toxic to livestock." Journal of animal science 73.3 (1995): 871-880.
db/cpd/intern/knaps48		238.146998	Agroclavine	db/grp/intern/toxins_grass	Porter_Toxic_Grasses	C16H18N2			Porter, J. K. "Analysis of endophyte toxins: fescue and other grasses toxic to livestock." Journal of animal science 73.3 (1995): 871-880.
db/cpd/intern/knaps49		254.141913	Elymoclavine	db/grp/intern/toxins_grass	Porter_Toxic_Grasses	C16H18N2O			Porter, J. K. "Analysis of endophyte toxins: fescue and other grasses toxic to livestock." Journal of animal science 73.3 (1995): 871-880.
db/cpd/intern/knaps50		416.194738	Elymoclavine-O-beta-fructofuranoside	db/grp/intern/toxins_grass	Porter_Toxic_Grasses	C22H28N2O6		not in publication
db/cpd/intern/knaps51		578.247563	Elymoclavine-O-beta-fructofuranosyl-(2->1)-O-beta-D-ructofuranoside	db/grp/intern/toxins_grass	Porter_Toxic_Grasses	C28H38N2O11		not in publication
db/cpd/intern/knaps52		270.136828	Penniclavine	db/grp/intern/toxins_grass	Porter_Toxic_Grasses	C16H18N2O2			Porter, J. K. "Analysis of endophyte toxins: fescue and other grasses toxic to livestock." Journal of animal science 73.3 (1995): 871-880.
db/cpd/intern/knaps53		154.110613	Loline	db/grp/intern/toxins_grass	Porter_Toxic_Grasses	C8H14N2O			Porter, J. K. "Analysis of endophyte toxins: fescue and other grasses toxic to livestock." Journal of animal science 73.3 (1995): 871-880.
db/cpd/intern/knaps54		196.121178	N-Acetylloline	db/grp/intern/toxins_grass	Porter_Toxic_Grasses	C10H16N2O2			Porter, J. K. "Analysis of endophyte toxins: fescue and other grasses toxic to livestock." Journal of animal science 73.3 (1995): 871-880.
db/cpd/intern/knaps55		182.105528	N-Formylloline	db/grp/intern/toxins_grass	Porter_Toxic_Grasses	C9H14N2O2			Porter, J. K. "Analysis of endophyte toxins: fescue and other grasses toxic to livestock." Journal of animal science 73.3 (1995): 871-880.
db/cpd/intern/knaps56		182.105528	N-Acetylnorloline	db/grp/intern/toxins_grass	Porter_Toxic_Grasses	C9H14N2O2			Porter, J. K. "Analysis of endophyte toxins: fescue and other grasses toxic to livestock." Journal of animal science 73.3 (1995): 871-880.
db/cpd/intern/knaps57		168.089878	N-Formylnorloline	db/grp/intern/toxins_grass	Porter_Toxic_Grasses	C8H12N2O2			Porter, J. K. "Analysis of endophyte toxins: fescue and other grasses toxic to livestock." Journal of animal science 73.3 (1995): 871-880.
db/cpd/intern/knaps58		168.126263	N-Methylloline	db/grp/intern/toxins_grass	Porter_Toxic_Grasses	C9H16N2O			Porter, J. K. "Analysis of endophyte toxins: fescue and other grasses toxic to livestock." Journal of animal science 73.3 (1995): 871-880.
db/cpd/intern/knaps59		435.240959	Paxilline	db/grp/intern/toxins_grass	Porter_Toxic_Grasses	C27H33NO4			Porter, J. K. "Analysis of endophyte toxins: fescue and other grasses toxic to livestock." Journal of animal science 73.3 (1995): 871-880.
db/cpd/intern/knaps60		685.397854	Lolitrem B	db/grp/intern/toxins_grass	Porter_Toxic_Grasses	C42H55NO7		https://en.wikipedia.org/wiki/Lolitrem_B	Porter, J. K. "Analysis of endophyte toxins: fescue and other grasses toxic to livestock." Journal of animal science 73.3 (1995): 871-880.
db/cpd/intern/knaps61		247.14331	Peramine	db/grp/intern/toxins_grass	Porter_Toxic_Grasses	C12H17N5O			Porter, J. K. "Analysis of endophyte toxins: fescue and other grasses toxic to livestock." Journal of animal science 73.3 (1995): 871-880.
db/cpd/intern/knaps62		240.1626487	6,7-seco-Agroclavine	db/grp/intern/Epichloe	Epichloe typhina	C16H20N2
db/cpd/intern/knaps63		533.2638193	Ergovaline	db/grp/intern/Epichloe	Epichloe typhina	C29H35N5O5
db/cpd/intern/knaps64		198.16198	Chokol A	db/grp/intern/Epichloe	Epichloe typhina	C12H22O2
db/cpd/intern/knaps65		240.1725446	Chokol F	db/grp/intern/Epichloe	Epichloe typhina	C14H24O3
db/cpd/intern/knaps66		238.1932801	Chokol B	db/grp/intern/Epichloe	Epichloe typhina	C15H26O2
db/cpd/intern/knaps67		238.1932801	Chokol C	db/grp/intern/Epichloe	Epichloe typhina	C15H26O2
db/cpd/intern/knaps68		238.1932801	Chokol D	db/grp/intern/Epichloe	Epichloe typhina	C15H26O2
db/cpd/intern/knaps69		242.1518092	[1R-(1alpha,2beta,3beta)]-3-Hydroxy-2-(hydroxymethyl)-3-methyl-gamma-methylene-cyclopentanebutanoic acid methyl ester	db/grp/intern/Epichloe	Epichloe typhina	C13H22O4
db/cpd/intern/knaps70		256.2038448	Chokol E	db/grp/intern/Epichloe	Epichloe typhina	C15H28O3
db/cpd/intern/knaps71		184.1463299	Chokol G	db/grp/intern/Epichloe	Epichloe typhina	C11H20O2
db/cpd/intern/knaps72		1042.5447	Epichlicin	db/grp/intern/Epichloe	Epichloe typhina	C48H74N12O14
db/cpd/intern/knaps73		126.115698	exo-1-amino-pyrrolizidine	db/grp/intern/Epichloe	Loline_Synthesis	C7H14N2			Pan, Juan, et al. "Enzymes from fungal and plant origin required for chemical diversification of insecticidal loline alkaloids in grass-Epichlo‰ symbiota." PloS one 9.12 (2014): e115590.
db/cpd/intern/knaps74		168.126263	exo-1-acetamido-pyrrolizidine	db/grp/intern/Epichloe	Loline_Synthesis	C9H16N2O			Pan, Juan, et al. "Enzymes from fungal and plant origin required for chemical diversification of insecticidal loline alkaloids in grass-Epichlo‰ symbiota." PloS one 9.12 (2014): e115590.
db/cpd/intern/knaps75		1187.825719	Cyclosporin T	db/grp/intern/Epichloe	Epichloe bromicola	C61H109N11O12		?	Song, Qiu-Yan, et al. "Antifungal, phytotoxic, and cytotoxic activities of metabolites from Epichlo‰ bromicola, a fungus obtained from Elymus tangutorum grass." Journal of agricultural and food chemistry 63.40 (2015): 8787-8792.
db/cpd/intern/knaps76		112.027278	Uracil	db/grp/intern/Epichloe	Epichloe bromicola	C4H4N2O2			Song, Qiu-Yan, et al. "Antifungal, phytotoxic, and cytotoxic activities of metabolites from Epichlo‰ bromicola, a fungus obtained from Elymus tangutorum grass." Journal of agricultural and food chemistry 63.40 (2015): 8787-8792.
db/cpd/intern/knaps77		126.042928	5-methyluracil	db/grp/intern/Epichloe	Epichloe bromicola	C5H6N2O2			Song, Qiu-Yan, et al. "Antifungal, phytotoxic, and cytotoxic activities of metabolites from Epichlo‰ bromicola, a fungus obtained from Elymus tangutorum grass." Journal of agricultural and food chemistry 63.40 (2015): 8787-8792.
db/cpd/intern/knaps78		118.053098	1H-indazole	db/grp/intern/Epichloe	Epichloe bromicola	C7H6N2			Song, Qiu-Yan, et al. "Antifungal, phytotoxic, and cytotoxic activities of metabolites from Epichlo‰ bromicola, a fungus obtained from Elymus tangutorum grass." Journal of agricultural and food chemistry 63.40 (2015): 8787-8792.
db/cpd/intern/knaps79		177.066403	1H-indazole-3-acetic acid	db/grp/intern/Epichloe	Epichloe bromicola	C9H9N2O2			Song, Qiu-Yan, et al. "Antifungal, phytotoxic, and cytotoxic activities of metabolites from Epichlo‰ bromicola, a fungus obtained from Elymus tangutorum grass." Journal of agricultural and food chemistry 63.40 (2015): 8787-8792.
db/cpd/intern/knaps80		238.084125	3-(2?-(4?-hydroxyphenyl)acetoxy)-2S-methylpropanoic acid	db/grp/intern/Epichloe	Epichloe bromicola	C12H14O5			Song, Qiu-Yan, et al. "Antifungal, phytotoxic, and cytotoxic activities of metabolites from Epichlo‰ bromicola, a fungus obtained from Elymus tangutorum grass." Journal of agricultural and food chemistry 63.40 (2015): 8787-8792.
db/cpd/intern/knaps81		210.136828	cyclo-(L-leucyl-L-prolyl) (6)	db/grp/intern/Epichloe	Epichloe bromicola	C11H18N2O2			Song, Qiu-Yan, et al. "Antifungal, phytotoxic, and cytotoxic activities of metabolites from Epichlo‰ bromicola, a fungus obtained from Elymus tangutorum grass." Journal of agricultural and food chemistry 63.40 (2015): 8787-8792.
db/cpd/intern/knaps82		230.094295	3,3?-dihydroxy-5,5?-dimethyldiphenyl ether	db/grp/intern/Epichloe	Epichloe bromicola	C14H14O3			Song, Qiu-Yan, et al. "Antifungal, phytotoxic, and cytotoxic activities of metabolites from Epichlo‰ bromicola, a fungus obtained from Elymus tangutorum grass." Journal of agricultural and food chemistry 63.40 (2015): 8787-8792.
db/cpd/intern/knaps83		152.047345	(4-hydroxyphenyl)-acetic acid	db/grp/intern/Epichloe	Epichloe bromicola	C8H8O3			Song, Qiu-Yan, et al. "Antifungal, phytotoxic, and cytotoxic activities of metabolites from Epichlo‰ bromicola, a fungus obtained from Elymus tangutorum grass." Journal of agricultural and food chemistry 63.40 (2015): 8787-8792.
db/cpd/intern/knaps84		138.06808	2-(4-hydroxyphenyl)-ethanol	db/grp/intern/Epichloe	Epichloe bromicola	C8H10O2			Song, Qiu-Yan, et al. "Antifungal, phytotoxic, and cytotoxic activities of metabolites from Epichlo‰ bromicola, a fungus obtained from Elymus tangutorum grass." Journal of agricultural and food chemistry 63.40 (2015): 8787-8792.
db/cpd/intern/knaps85		138.031695	p-hydroxybenzoic acid	db/grp/intern/Epichloe	Epichloe bromicola	C7H6O3			Song, Qiu-Yan, et al. "Antifungal, phytotoxic, and cytotoxic activities of metabolites from Epichlo‰ bromicola, a fungus obtained from Elymus tangutorum grass." Journal of agricultural and food chemistry 63.40 (2015): 8787-8792.
db/cpd/intern/knaps86		168.04226	Vanillic acid	db/grp/intern/Epichloe	Epichloe bromicola	C8H8O4			Song, Qiu-Yan, et al. "Antifungal, phytotoxic, and cytotoxic activities of metabolites from Epichlo‰ bromicola, a fungus obtained from Elymus tangutorum grass." Journal of agricultural and food chemistry 63.40 (2015): 8787-8792.
db/cpd/intern/knaps87		266.15181	Sydonic acid	db/grp/intern/Epichloe	Epichloe bromicola	C15H22O4			Song, Qiu-Yan, et al. "Antifungal, phytotoxic, and cytotoxic activities of metabolites from Epichlo‰ bromicola, a fungus obtained from Elymus tangutorum grass." Journal of agricultural and food chemistry 63.40 (2015): 8787-8792.
db/cpd/intern/knaps88		112.016045	Furan-2-carboxylic acid	db/grp/intern/Epichloe	Epichloe bromicola	C5H4O3			Song, Qiu-Yan, et al. "Antifungal, phytotoxic, and cytotoxic activities of metabolites from Epichlo‰ bromicola, a fungus obtained from Elymus tangutorum grass." Journal of agricultural and food chemistry 63.40 (2015): 8787-8792.
db/cpd/intern/knaps89		146.05791	3-acetoxy-2S-methylpropanoic acid	db/grp/intern/Epichloe	Epichloe bromicola	C6H10O4			Song, Qiu-Yan, et al. "Antifungal, phytotoxic, and cytotoxic activities of metabolites from Epichlo‰ bromicola, a fungus obtained from Elymus tangutorum grass." Journal of agricultural and food chemistry 63.40 (2015): 8787-8792.
db/cpd/intern/knaps90		130.02661	fumaric acid methyl ester	db/grp/intern/Epichloe	Epichloe bromicola	C5H6O4			Song, Qiu-Yan, et al. "Antifungal, phytotoxic, and cytotoxic activities of metabolites from Epichlo‰ bromicola, a fungus obtained from Elymus tangutorum grass." Journal of agricultural and food chemistry 63.40 (2015): 8787-8792.
db/cpd/intern/knaps91		182.07904	dulcose	db/grp/intern/Epichloe	Epichloe bromicola	C6H14O6			Song, Qiu-Yan, et al. "Antifungal, phytotoxic, and cytotoxic activities of metabolites from Epichlo‰ bromicola, a fungus obtained from Elymus tangutorum grass." Journal of agricultural and food chemistry 63.40 (2015): 8787-8792.
db/cpd/intern/knaps92		603.392374	lolicine A	db/grp/intern/Epichloe	Epichloe festucae	C38H53NO5			Saikia, Sanjay, et al. "Functional analysis of an indole?diterpene gene cluster for lolitrem B biosynthesis in the grass endosymbiont Epichlo‰ festucae." FEBS letters 586.16 (2012): 2563-2569.
db/cpd/intern/knaps93		617.371639	lolicine B	db/grp/intern/Epichloe	Epichloe festucae	C38H51NO6			Saikia, Sanjay, et al. "Functional analysis of an indole?diterpene gene cluster for lolitrem B biosynthesis in the grass endosymbiont Epichlo‰ festucae." FEBS letters 586.16 (2012): 2563-2569.
db/cpd/intern/knaps94		619.350904	lolitrem N	db/grp/intern/Epichloe	Epichloe festucae	C37H49NO7			Saikia, Sanjay, et al. "Functional analysis of an indole?diterpene gene cluster for lolitrem B biosynthesis in the grass endosymbiont Epichlo‰ festucae." FEBS letters 586.16 (2012): 2563-2569.
db/cpd/intern/knaps95		649.361468	lolitrem J	db/grp/intern/Epichloe	Epichloe festucae	C38H51NO8			Saikia, Sanjay, et al. "Functional analysis of an indole?diterpene gene cluster for lolitrem B biosynthesis in the grass endosymbiont Epichlo‰ festucae." FEBS letters 586.16 (2012): 2563-2569.
db/cpd/intern/knaps96		687.413504	lolitrem E	db/grp/intern/Epichloe	Epichloe festucae	C42H57NO7			Saikia, Sanjay, et al. "Functional analysis of an indole?diterpene gene cluster for lolitrem B biosynthesis in the grass endosymbiont Epichlo‰ festucae." FEBS letters 586.16 (2012): 2563-2569.
db/cpd/intern/knaps97		601.340339	lolilline	db/grp/intern/Epichloe	Epichloe festucae	C37H47NO6			Saikia, Sanjay, et al. "Functional analysis of an indole?diterpene gene cluster for lolitrem B biosynthesis in the grass endosymbiont Epichlo‰ festucae." FEBS letters 586.16 (2012): 2563-2569.
db/cpd/intern/knaps98		419.246044	13-desoxypaxilline	db/grp/intern/Epichloe	Epichloe festucae	C27H33NO3			Saikia, Sanjay, et al. "Functional analysis of an indole?diterpene gene cluster for lolitrem B biosynthesis in the grass endosymbiont Epichlo‰ festucae." FEBS letters 586.16 (2012): 2563-2569.
db/cpd/intern/knaps99		585.345424	13-desoxylolilline	db/grp/intern/Epichloe	Epichloe festucae	C37H47NO5			Saikia, Sanjay, et al. "Functional analysis of an indole?diterpene gene cluster for lolitrem B biosynthesis in the grass endosymbiont Epichlo‰ festucae." FEBS letters 586.16 (2012): 2563-2569.
db/cpd/intern/knaps100		437.292994	intermediate #1	db/grp/intern/Epichloe	Epichloe festucae	C28H39NO3			Saikia, Sanjay, et al. "Functional analysis of an indole?diterpene gene cluster for lolitrem B biosynthesis in the grass endosymbiont Epichlo‰ festucae." FEBS letters 586.16 (2012): 2563-2569.
db/cpd/intern/knaps101		405.266779	intermediate #2	db/grp/intern/Epichloe	Epichloe festucae	C27H35NO2			Saikia, Sanjay, et al. "Functional analysis of an indole?diterpene gene cluster for lolitrem B biosynthesis in the grass endosymbiont Epichlo‰ festucae." FEBS letters 586.16 (2012): 2563-2569.
db/cpd/intern/knaps102		435.240959	intermediate #3	db/grp/intern/Epichloe	Epichloe festucae	C27H33NO4			Saikia, Sanjay, et al. "Functional analysis of an indole?diterpene gene cluster for lolitrem B biosynthesis in the grass endosymbiont Epichlo‰ festucae." FEBS letters 586.16 (2012): 2563-2569.
db/cpd/intern/knaps103		421.261694	beta-PC-M6	db/grp/intern/Epichloe	Epichloe festucae	C27H35NO3			Saikia, Sanjay, et al. "Functional analysis of an indole?diterpene gene cluster for lolitrem B biosynthesis in the grass endosymbiont Epichlo‰ festucae." FEBS letters 586.16 (2012): 2563-2569.
db/cpd/intern/knaps104		1106.5583	Epichloecyclin A	db/grp/intern/Epichloe	Epichloe festucae	C53H78N12O12S1			Johnson, Richard D., et al. "A novel family of cyclic oligopeptides derived from ribosomal peptide synthesis of an in planta-induced gene, gigA, in Epichloë endophytes of grasses." Fungal Genetics and Biology 85 (2015): 14-24.
db/cpd/intern/knaps105		1077.5859	Epichloecyclin B	db/grp/intern/Epichloe	Epichloe festucae	C53H79N11O13			Johnson, Richard D., et al. "A novel family of cyclic oligopeptides derived from ribosomal peptide synthesis of an in planta-induced gene, gigA, in Epichloë endophytes of grasses." Fungal Genetics and Biology 85 (2015): 14-24.
db/cpd/intern/knaps106		1075.6179	Epichloecyclin C	db/grp/intern/Epichloe	Epichloe festucae	C53H81N13O11			Johnson, Richard D., et al. "A novel family of cyclic oligopeptides derived from ribosomal peptide synthesis of an in planta-induced gene, gigA, in Epichloë endophytes of grasses." Fungal Genetics and Biology 85 (2015): 14-24.
db/cpd/intern/knaps107		1020.5644	Epichloecyclin D	db/grp/intern/Epichloe	Epichloe festucae	C51H76N10O12			Johnson, Richard D., et al. "A novel family of cyclic oligopeptides derived from ribosomal peptide synthesis of an in planta-induced gene, gigA, in Epichloë endophytes of grasses." Fungal Genetics and Biology 85 (2015): 14-24.
db/cpd/intern/knaps108		1018.5964	Epichloecyclin E	db/grp/intern/Epichloe	Epichloe festucae	C51H78N12O10			Johnson, Richard D., et al. "A novel family of cyclic oligopeptides derived from ribosomal peptide synthesis of an in planta-induced gene, gigA, in Epichloë endophytes of grasses." Fungal Genetics and Biology 85 (2015): 14-24.
db/cpd/intern/knaps109		1122.5896	Epichloecyclin F	db/grp/intern/Epichloe	Epichloe festucae	C54H82N12O12S1			Johnson, Richard D., et al. "A novel family of cyclic oligopeptides derived from ribosomal peptide synthesis of an in planta-induced gene, gigA, in Epichloë endophytes of grasses." Fungal Genetics and Biology 85 (2015): 14-24.
db/cpd/intern/knaps110		1150.5957	Epichloecyclin G	db/grp/intern/Epichloe	Epichloe festucae	C54H82N14O12S1			Johnson, Richard D., et al. "A novel family of cyclic oligopeptides derived from ribosomal peptide synthesis of an in planta-induced gene, gigA, in Epichloë endophytes of grasses." Fungal Genetics and Biology 85 (2015): 14-24.
db/cpd/intern/knaps111		1132.6393	Epichloecyclin H	db/grp/intern/Epichloe	Epichloe festucae	C55H84N14O12			Johnson, Richard D., et al. "A novel family of cyclic oligopeptides derived from ribosomal peptide synthesis of an in planta-induced gene, gigA, in Epichloë endophytes of grasses." Fungal Genetics and Biology 85 (2015): 14-24.
db/cpd/intern/knaps112		1047.5389	Epichloecyclin I	db/grp/intern/Epichloe	Epichloe festucae	C51H73N11O13			Johnson, Richard D., et al. "A novel family of cyclic oligopeptides derived from ribosomal peptide synthesis of an in planta-induced gene, gigA, in Epichloë endophytes of grasses." Fungal Genetics and Biology 85 (2015): 14-24.
db/cpd/intern/knaps113		1118.6237	Epichloecyclin J	db/grp/intern/Epichloe	Epichloe festucae	C54H82N14O12			Johnson, Richard D., et al. "A novel family of cyclic oligopeptides derived from ribosomal peptide synthesis of an in planta-induced gene, gigA, in Epichloë endophytes of grasses." Fungal Genetics and Biology 85 (2015): 14-24.
db/cpd/intern/knaps114		1106.5873	Epichloecyclin K	db/grp/intern/Epichloe	Epichloe festucae	C52H78N14O13			Johnson, Richard D., et al. "A novel family of cyclic oligopeptides derived from ribosomal peptide synthesis of an in planta-induced gene, gigA, in Epichloë endophytes of grasses." Fungal Genetics and Biology 85 (2015): 14-24.
db/cpd/intern/knaps115		1134.5644	Epichloecyclin L	db/grp/intern/Epichloe	Epichloe festucae	C53H78N14O12S1			Johnson, Richard D., et al. "A novel family of cyclic oligopeptides derived from ribosomal peptide synthesis of an in planta-induced gene, gigA, in Epichloë endophytes of grasses." Fungal Genetics and Biology 85 (2015): 14-24.
db/cpd/intern/knaps116		1065.4954	Epichloecyclin M	db/grp/intern/Epichloe	Epichloe festucae	C50H71N11O13S1			Johnson, Richard D., et al. "A novel family of cyclic oligopeptides derived from ribosomal peptide synthesis of an in planta-induced gene, gigA, in Epichloë endophytes of grasses." Fungal Genetics and Biology 85 (2015): 14-24.
db/cpd/intern/knaps117		1136.5801	Epichloecyclin N	db/grp/intern/Epichloe	Epichloe festucae	C53H80N14O12S1			Johnson, Richard D., et al. "A novel family of cyclic oligopeptides derived from ribosomal peptide synthesis of an in planta-induced gene, gigA, in Epichloë endophytes of grasses." Fungal Genetics and Biology 85 (2015): 14-24.
