## Supplementary material for "Reprogramming of the apoplast metabolome of *Lolium perenne* upon infection with the mutualistic symbiont *Epichloë festucae*": Table S10

### Sheet: Sheet1
Table S10. Differential expression of lgs genes in planta vs. in culture
			Gene	Length	Culture WT reads	WT RPMK	Plant WT reads	Plant WT RPMK	Ratio	Direction	FoldDiff	Qvalue (Storey et al. 2003)
	EfM3.056220	ABC transporter	lgsD	4705	5	0.363405	1224	30.1976	83.0961	+	83.0961	6.80178e-145
	EfM3.056230	NRPS	lgsA	3309	1	0.103344	3805	133.478	1291.59	+	1291.59	0
	EfM3.056240	haloacid dehydrogenase		810	22	9.28793	566	81.1114	8.73299	+	8.73299	1.94088e-45
	EfM3.062340	mitochondrial substrate carrier protein		1406	205	49.8597	1445	119.298	2.39267	+	2.39267	3.31937e-38
	EfM3.062330	NADP-binding oxidoreductase	lgsB	1122	27	8.22909	2228	230.501	28.0105	+	28.0105	3.92891e-236
	EfM3.062320	FAD-dependent oxidoreductase		741	0	0	45	7.04928	15.275	+	15.275	1.54714e-06
	EfM3.062310	glycosyl transferase	lgsC	1304	0	0	1147	102.102	389.343	+	389.343	1.81476e-145
